# Highly efficient genotype compression leveraging genealogical relatedness

**DOI:** 10.64898/2026.04.29.721594

**Authors:** Amber Shen, Xinran Wang, Nicholas Mancuso, Luke J. O’Connor

## Abstract

Large genetic datasets are terabytes in size, presenting a computational challenge that will intensify as sequencing efforts scale. We present a lossless compression algorithm, *kodama*, which supports matrix multiplication and is suitable for large-scale statistical analyses. *Kodama* leverages genealogical relatedness among nominally unrelated individuals and infers a novel data structure similar to the ancestral recombination graph (ARG), called the linear ARG. We applied *kodama* to whole genome sequencing data from UK Biobank and All of Us. Inferred linear ARGs were 17-89 times smaller on disk compared to the input data; the entire UK Biobank N=200k dataset can be loaded into memory (58GB). Compared with the recently proposed genotype representation graph (GRG), the linear ARG is 2.5 times smaller. Genotype matrix multiplications, which are the bottleneck in most statistical applications, are extremely fast with the linear ARG; we performed a GWAS on the UK Biobank 200k cohort across 89 traits with 42 covariates in 100 seconds, representing a 4,700-fold speedup over PLINK 2.0. We expect that the linear ARG will enable genetic analyses to scale to millions of samples.
