## Supplementary Tables for "Highly efficient genotype compression leveraging genealogical relatedness"

### Sheet: ST4
id	name
p30240	Reticulocyte percentage
p100012	Vitamin B6
p23407	Total Triglycerides
p23465	Isoleucine
p23478	Creatinine
p23466	Leucine
p21001	Body mass index (BMI)
p30630	Apolipoprotein A
p23409	Triglycerides in LDL
p23405	LDL Cholesterol
p20016	Fluid intelligence score
p30730	Gamma glutamyltransferase
p30850	Testosterone
p3148	Heel bone mineral density (BMD)
p100025	Vitamin E
p23475	Acetate
p23473	Citrate
p30810	Phosphate
p23406	HDL Cholesterol
p26021	Vitamin B12
p104920	Time spent doing light physical activity
p100015	Vitamin C
p23469	Tyrosine
p30870	Triglycerides
p23479	Albumin
p30650	Aspartate aminotransferase
p30110	Platelet distribution width
p30640	Apolipoprotein B
p30160	Basophill count
p30720	Cystatin C
p1727	Ease of skin tanning
p23460	Alanine
p23468	Phenylalanine
p23461	Glutamine
p23439	Apolipoprotein B
p20116	Smoking status
p30050	Mean corpuscular haemoglobin
p23467	Valine
p48	Waist circumference
p1717	Skin colour
p1269	Exposure to tobacco smoke at home
p30750	Glycated haemoglobin (HbA1c)
p1737	Childhood sunburn occasions
p30600	Albumin
p30890	Vitamin D
p30270	Mean sphered cell volume
p30140	Neutrophill count
p30880	Urate
p30150	Eosinophill count
p30610	Alkaline phosphatase
p30740	Glucose
p23410	Triglycerides in HDL
p30700	Creatinine
p30000	White blood cell (leukocyte) count
p23470	Glucose
p2754	Age at first live birth
p23474	3-Hydroxybutyrate
p30080	Platelet count
p49	Hip circumference
p30070	Red blood cell (erythrocyte) distribution width
p30660	Direct bilirubin
p4194	Pulse rate
p21002	Weight
p2443	Diabetes diagnosed by doctor
p23408	Triglycerides in VLDL
p30170	Nucleated red blood cell count
p23477	Acetone
p30010	Red blood cell (erythrocyte) count
p26018	Calcium
p2395	Hair/balding pattern
p3761	Age hay fever, rhinitis or eczema diagnosed
p50	Standing height
p30620	Alanine aminotransferase
p20015	Sitting height
p30120	Lymphocyte count
p20191	Fluid intelligence score
p23400	Total Cholesterol
p23412	Phospholipids in VLDL
p30130	Monocyte count
p30840	Total bilirubin
p30280	Immature reticulocyte fraction
p23104	Body mass index (BMI)
p100021	Vitamin D
p30670	Urea
p23099	Body fat percentage
p26052	Sodium
p23098	Weight
p23434	Phosphoglycerides
p30290	High light scatter reticulocyte percentage
p21022	Age at recruitment
p31	Sex
p22009_a1	PC1
p22009_a2	PC2
p22009_a3	PC3
p22009_a4	PC4
p22009_a5	PC5
p22009_a6	PC6
p22009_a7	PC7
p22009_a8	PC8
p22009_a9	PC9
p22009_a10	PC10
p22009_a11	PC11
p22009_a12	PC12
p22009_a13	PC13
p22009_a14	PC14
p22009_a15	PC15
p22009_a16	PC16
p22009_a17	PC17
p22009_a18	PC18
p22009_a19	PC19
p22009_a20	PC20
p22009_a21	PC21
p22009_a22	PC22
p22009_a23	PC23
p22009_a24	PC24
p22009_a25	PC25
p22009_a26	PC26
p22009_a27	PC27
p22009_a28	PC28
p22009_a29	PC29
p22009_a30	PC30
p22009_a31	PC31
p22009_a32	PC32
p22009_a33	PC33
p22009_a34	PC34
p22009_a35	PC35
p22009_a36	PC36
p22009_a37	PC37
p22009_a38	PC38
p22009_a39	PC39
p22009_a40	PC40

### Sheet: ST5
linarg	chrom	size_in_memory	linarg_disk_size	variant_disk_size	genotypes_nnz	linarg_nnz	n_variants
ukb20279_chr1-22	1	4.561	2.07179	0.280617	52208122294	701109379	52537212
ukb20279_chr1-22	2	4.81132	2.16217	0.309288	55838219526	735826654	58188557
ukb20279_chr1-22	3	4.02229	1.84121	0.25754	48587188512	615503537	48522843
ukb20279_chr1-22	4	3.8605	1.76527	0.247961	49537795958	591058708	46685988
ukb20279_chr1-22	5	3.61632	1.62964	0.230989	43944803380	553333487	43542323
ukb20279_chr1-22	6	3.51882	1.61523	0.219628	45851430915	540924487	40967334
ukb20279_chr1-22	7	3.3492	1.54209	0.203413	39931292078	515652252	38212946
ukb20279_chr1-22	8	3.12575	1.42267	0.194523	36392589401	479347951	37405051
ukb20279_chr1-22	9	2.56959	1.16924	0.151255	28584370061	396166389	28892553
ukb20279_chr1-22	10	2.86236	1.32097	0.171136	34430384218	441464705	32003117
ukb20279_chr1-22	11	2.78477	1.27421	0.172842	33732154010	427382322	32741450
ukb20279_chr1-22	12	2.79279	1.28601	0.170033	32595699020	430304153	31571433
ukb20279_chr1-22	13	2.0502	0.942532	0.125701	25233781252	315958929	23355133
ukb20279_chr1-22	14	1.88388	0.868003	0.113647	21841305247	290467458	21292178
ukb20279_chr1-22	15	1.80401	0.824565	0.103115	19218728527	279450915	19366095
ukb20279_chr1-22	16	2.01225	0.914943	0.110511	19851505487	312163639	21442389
ukb20279_chr1-22	17	1.86698	0.854211	0.100499	18558445751	290756313	18659531
ukb20279_chr1-22	18	1.686	0.769911	0.0979048	19395905254	260593139	18284345
ukb20279_chr1-22	19	1.55715	0.709606	0.0754611	15242311263	245367870	14083080
ukb20279_chr1-22	20	1.4392	0.655791	0.080209	15326407173	223345092	15047218
ukb20279_chr1-22	21	0.863477	0.39132	0.0449245	9478734179	135317362	8463891
ukb20279_chr1-22	22	0.939301	0.426584	0.0462076	9356424706	147522994	8622840
ukb20279_chr1-22_individual	1	15.8831	4.92278	0.280617	52208122294	2963609073	52537212
ukb20279_chr1-22_individual	2	16.9892	5.24408	0.309288	55838219526	3169473735	58188557
ukb20279_chr1-22_individual	3	14.56	4.4801	0.25754	48587188512	2721598204	48522843
ukb20279_chr1-22_individual	4	14.1376	4.33776	0.247961	49537795958	2645038725	46685988
ukb20279_chr1-22_individual	5	13.1258	4.0276	0.230989	43944803380	2453781974	43542323
ukb20279_chr1-22_individual	6	13.2873	4.04107	0.219628	45851430915	2493343328	40967334
ukb20279_chr1-22_individual	7	12.0614	3.71774	0.203413	39931292078	2256970981	38212946
ukb20279_chr1-22_individual	8	11.0472	3.41964	0.194523	36392589401	2062509770	37405051
ukb20279_chr1-22_individual	9	8.9982	2.77912	0.151255	28584370061	1680929110	28892553
ukb20279_chr1-22_individual	10	10.4149	3.19607	0.171136	34430384218	1951015319	32003117
ukb20279_chr1-22_individual	11	10.1401	3.10659	0.172842	33732154010	1897487344	32741450
ukb20279_chr1-22_individual	12	9.90899	3.06706	0.170033	32595699020	1852583210	31571433
ukb20279_chr1-22_individual	13	7.50168	2.29255	0.125701	25233781252	1405616825	23355133
ukb20279_chr1-22_individual	14	6.70546	2.07206	0.113647	21841305247	1254143664	21292178
ukb20279_chr1-22_individual	15	6.10136	1.90742	0.103115	19218728527	1138281741	19366095
ukb20279_chr1-22_individual	16	6.61084	2.07277	0.110511	19851505487	1231242546	21442389
ukb20279_chr1-22_individual	17	6.02362	1.90433	0.100499	18558445751	1121443676	18659531
ukb20279_chr1-22_individual	18	5.94335	1.84125	0.0979048	19395905254	1111423314	18284345
ukb20279_chr1-22_individual	19	4.92726	1.5446	0.0754611	15242311263	919070982	14083080
ukb20279_chr1-22_individual	20	4.84027	1.50657	0.080209	15326407173	903079359	15047218
ukb20279_chr1-22_individual	21	2.90787	0.905209	0.0449245	9478734179	543876851	8463891
ukb20279_chr1-22_individual	22	3.06557	0.959731	0.0462076	9356424706	572456343	8622840
ukb20279_maf_0.01_chr1-22	1	2.33765	1.00611	0.00743227	50813600503	390798812	767044
ukb20279_maf_0.01_chr1-22	2	2.4112	1.03434	0.00796024	54341658089	402258395	825089
ukb20279_maf_0.01_chr1-22	3	2.02591	0.864028	0.00674853	47329125985	338323486	702601
ukb20279_maf_0.01_chr1-22	4	1.93762	0.835418	0.00679101	48307377154	324015136	721284
ukb20279_maf_0.01_chr1-22	5	1.82539	0.786335	0.00609515	42817212864	304688433	640111
ukb20279_maf_0.01_chr1-22	6	1.79265	0.771914	0.00632706	44769368112	300094074	664697
ukb20279_maf_0.01_chr1-22	7	1.7158	0.734698	0.00555229	38920800663	287026563	580677
ukb20279_maf_0.01_chr1-22	8	1.58211	0.682224	0.00502801	35416648313	264497591	535173
ukb20279_maf_0.01_chr1-22	9	1.36816	0.587646	0.00401248	27818164671	228569209	425579
ukb20279_maf_0.01_chr1-22	10	1.49243	0.636655	0.00484998	33562538443	249719475	505307
ukb20279_maf_0.01_chr1-22	11	1.40988	0.600491	0.00459151	32883456895	235669300	486690
ukb20279_maf_0.01_chr1-22	12	1.44755	0.622391	0.00462127	31764708705	242253724	480586
ukb20279_maf_0.01_chr1-22	13	1.07773	0.460794	0.00353318	24624973848	180542684	367236
ukb20279_maf_0.01_chr1-22	14	0.989945	0.423593	0.0031296	21279796596	165735270	327761
ukb20279_maf_0.01_chr1-22	15	0.977644	0.4162	0.0027222	18697884251	163612815	280913
ukb20279_maf_0.01_chr1-22	16	1.08104	0.464095	0.00281243	19272918264	181085116	295296
ukb20279_maf_0.01_chr1-22	17	1.01787	0.435697	0.00271175	18042783399	170591771	268929
ukb20279_maf_0.01_chr1-22	18	0.925794	0.398861	0.00273308	18907285343	154772549	283825
ukb20279_maf_0.01_chr1-22	19	0.873076	0.388064	0.00228161	14838783105	147301528	227716
ukb20279_maf_0.01_chr1-22	20	0.787469	0.336966	0.00218192	14919783860	131848639	225108
ukb20279_maf_0.01_chr1-22	21	0.472961	0.204847	0.00129422	9240755994	79427676	135929
ukb20279_maf_0.01_chr1-22	22	0.526765	0.224886	0.00134717	9110674239	88443862	138484
ukb20279_maf_0.01_chr1-22_individual	1	12.1542	3.41749	0.00743227	50813600503	2352192082	767044
ukb20279_maf_0.01_chr1-22_individual	2	12.9581	3.63853	0.00796024	54341658089	2509720985	825089
ukb20279_maf_0.01_chr1-22_individual	3	11.1759	3.11014	0.00674853	47329125985	2166889661	702601
ukb20279_maf_0.01_chr1-22_individual	4	10.8272	3.00456	0.00679101	48307377154	2100497062	721284
ukb20279_maf_0.01_chr1-22_individual	5	10.077	2.80939	0.00609515	42817212864	1953565090	640111
ukb20279_maf_0.01_chr1-22_individual	6	10.3166	2.83517	0.00632706	44769368112	2003606560	664697
ukb20279_maf_0.01_chr1-22_individual	7	9.29838	2.59281	0.00555229	38920800663	1802421706	580677
ukb20279_maf_0.01_chr1-22_individual	8	8.45532	2.36405	0.00502801	35416648313	1638020363	535173
ukb20279_maf_0.01_chr1-22_individual	9	7.01201	1.97448	0.00401248	27818164671	1356380235	425579
ukb20279_maf_0.01_chr1-22_individual	10	8.1079	2.25017	0.00484998	33562538443	1571852714	505307
ukb20279_maf_0.01_chr1-22_individual	11	7.81748	2.16441	0.00459151	32883456895	1516231513	486690
ukb20279_maf_0.01_chr1-22_individual	12	7.65448	2.14298	0.00462127	31764708705	1482680938	480586
ukb20279_maf_0.01_chr1-22_individual	13	5.83738	1.61116	0.00353318	24624973848	1131832020	367236
ukb20279_maf_0.01_chr1-22_individual	14	5.22021	1.45943	0.0031296	21279796596	1011148215	327761
ukb20279_maf_0.01_chr1-22_individual	15	4.73884	1.35354	0.0027222	18697884251	915213009	280913
ukb20279_maf_0.01_chr1-22_individual	16	5.12426	1.46527	0.00281243	19272918264	989090263	295296
ukb20279_maf_0.01_chr1-22_individual	17	4.63904	1.33023	0.00271175	18042783399	894184922	268929
ukb20279_maf_0.01_chr1-22_individual	18	4.64933	1.31641	0.00273308	18907285343	898839202	283825
ukb20279_maf_0.01_chr1-22_individual	19	3.85679	1.11181	0.00228161	14838783105	743724882	227716
ukb20279_maf_0.01_chr1-22_individual	20	3.77382	1.06245	0.00218192	14919783860	728639665	225108
ukb20279_maf_0.01_chr1-22_individual	21	2.26595	0.637146	0.00129422	9240755994	437706461	135929
ukb20279_maf_0.01_chr1-22_individual	22	2.4023	0.691586	0.00134717	9110674239	463230819	138484

### Sheet: ST6
chrom	dataset	vcf_size	pgen_size	psam_size	pvar_size
1	common	40.7264	22.5457	0.0037969	0.0401937
1	all	186.308	30.6781	0.0037969	2.45917
2	common	43.8061	24.3503	0.0037969	0.0432317
2	all	203.86	33.0187	0.0037969	2.72562
3	common	37.776	20.9478	0.0037969	0.0366318
3	all	171.467	28.3737	0.0037969	2.26145
4	common	38.7181	21.1765	0.0037969	0.0374808
4	all	167.482	28.9715	0.0037969	2.17454
5	common	34.2359	19.0002	0.0037969	0.0333098
5	all	154.004	25.7162	0.0037969	2.02815
6	common	35.7892	19.8457	0.0037969	0.0345017
6	all	148.416	26.594	0.0037969	1.90474
7	common	31.1291	17.3049	0.0037969	0.0300952
7	all	136.224	23.3561	0.0037969	1.77167
8	common	28.4396	15.7951	0.0037969	0.0275963
8	all	131.437	21.4804	0.0037969	1.72586
9	common	22.5394	12.6496	0.0037969	0.0219649
9	all	102.395	16.9535	0.0037969	1.33397
10	common	26.9891	14.9731	0.0037969	0.0270791
10	all	114.981	20.2128	0.0037969	1.54057
11	common	26.1972	14.4965	0.0037969	0.0260636
11	all	116.726	19.6435	0.0037969	1.57591
12	common	25.4945	14.2346	0.0037969	0.025811
12	all	112.225	19.1047	0.0037969	1.52016
13	common	19.6882	10.9206	0.0037969	0.0196989
13	all	83.8628	14.7011	0.0037969	1.1236
14	common	17.2758	9.66825	0.0037969	0.0175214
14	all	76.052	12.9375	0.0037969	1.02131
15	common	14.9521	8.32349	0.0037969	0.0150111
15	all	68.8023	11.2778	0.0037969	0.926706
16	common	15.5665	8.75476	0.0037969	0.0156139
16	all	74.7974	11.8273	0.0037969	1.01685
17	common	14.3746	7.9386	0.0037969	0.0143369
17	all	65.9127	10.8562	0.0037969	0.887849
18	common	15.1647	8.4187	0.0037969	0.0150414
18	all	65.3771	11.3621	0.0037969	0.868798
19	common	12.0826	6.65767	0.0037969	0.0121101
19	all	51.0728	9.0343	0.0037969	0.669051
20	common	11.9789	6.64108	0.0037969	0.0119157
20	all	53.8292	9.00692	0.0037969	0.714152
21	common	7.33446	4.02963	0.0037969	0.00723826
21	all	30.6943	5.49776	0.0037969	0.404709
22	common	7.32095	4.08605	0.0037969	0.0073868
22	all	31.2004	5.4944	0.0037969	0.412718

### Sheet: ST7
chr	grg_disk_size	xsi_disk_size	grg_size_in_memory	scipy_size_in_memory
1	4.99042	6.21259	10.8677	261.251
11	3.37832	3.83758	7.58698	168.792
21	0.95071	1.07855	2.14684	47.4275

### Sheet: ST8
sample_size	statistic	genotypes_nnz	linarg_nnz	ts_num_edges	linarg_nnz_ratio
10,000	mean	2.06429e+07	298115	148640	69.2349
10,000	std	954285	5203.14	839.262	2.72817
100,000	mean	2.06132e+08	761808	582450	270.487
100,000	std	1.11093e+07	11914	1014.41	11.9139

### Sheet: ST9
n_mut	mut_type	linarg_ratio_mean	linarg_ratio_std	brick_graph_ratio_mean	brick_graph_ratio_std
0	back	69.2349	2.74191	9.10155	0.396123
0	error	69.2349	2.74191	9.10155	0.396123
0	position	69.2349	2.74191	9.10155	0.396123
0	recurrent	69.2349	2.74191	9.10155	0.396123
50	back	69.2303	2.73435	9.0986	0.395638
50	error	69.0849	2.73875	9.02407	0.389149
50	position	68.198	2.71017	7.89532	0.539641
50	recurrent	69.1093	2.75854	9.04109	0.394609
100	back	69.2216	2.74281	9.09527	0.396907
100	error	68.9427	2.75285	8.95257	0.386326
100	position	66.0027	2.90345	6.92533	0.503357
100	recurrent	69.016	2.73784	8.97835	0.39007
500	back	69.1777	2.74652	9.06452	0.393583
500	error	67.9372	2.7119	8.38594	0.350408
500	position	48.6704	2.50508	3.99114	0.221537
500	recurrent	68.0734	2.70566	8.50926	0.362962
1000	back	69.1434	2.73559	9.0332	0.383082
1000	error	66.6747	2.60857	7.75752	0.310083
1000	position	36.6538	1.9311	2.98647	0.121683
1000	recurrent	66.9844	2.60851	7.97142	0.318431
5000	back	68.8281	2.71653	8.75891	0.359235
5000	error	58.02	2.2989	4.78961	0.14547
5000	position	15.2116	0.766332	1.68506	0.0319237
5000	recurrent	59.0888	2.30742	5.27373	0.181288
10000	back	68.5629	2.66726	8.4387	0.318386
10000	error	50.6028	2.0229	3.25414	0.0857789
10000	position	9.94587	0.535722	1.43965	0.0153755
10000	recurrent	51.8053	2.07433	3.70056	0.113459
20000	back	68.0163	2.63531	7.87297	0.261772
20000	error	41.8712	1.67019	2.09115	0.0383675
20000	recurrent	42.418	1.72556	2.42564	0.0598919
30000	back	67.5662	2.49284	7.4057	0.244834
30000	error	36.71	1.43169	1.64447	0.0271519
30000	recurrent	36.6762	1.46276	1.89372	0.0416209
40000	back	67.2885	2.43871	7.0047	0.192092
40000	error	33.1883	1.30952	1.42287	0.018676
40000	recurrent	32.7555	1.31403	1.62086	0.0301095
50000	back	66.9923	2.42371	6.62488	0.156871
50000	error	30.6099	1.19558	1.29448	0.0149717
50000	recurrent	29.8537	1.16482	1.45917	0.0275922

### Sheet: ST10
method	node	region	dataset	runtime	peak_mem
plink	mem3_ssd1_v2_x32	chr1	common	35860	6609.89
plink	mem3_ssd1_v2_x32	chr2	common	38017	6677.08
plink	mem3_ssd1_v2_x32	chr3	common	37650	6620.5
plink	mem3_ssd1_v2_x32	chr4	common	33697	6626.53
plink	mem3_ssd1_v2_x32	chr5	common	29274	6573.45
plink	mem3_ssd1_v2_x32	chr6	common	30549	6599.75
plink	mem3_ssd1_v2_x32	chr7	common	27032	6606.42
plink	mem3_ssd1_v2_x32	chr8	common	24915	6690.61
plink	mem3_ssd1_v2_x32	chr9	common	19056	6570.29
plink	mem3_ssd1_v2_x32	chr10	common	23640	6621.24
plink	mem3_ssd1_v2_x32	chr11	common	22984	6656.2
plink	mem3_ssd1_v2_x32	chr12	common	22201	6546.42
plink	mem3_ssd1_v2_x32	chr13	common	16529	6538.51
plink	mem3_ssd1_v2_x32	chr14	common	15006	6507.51
plink	mem3_ssd1_v2_x32	chr15	common	12915	6557.23
plink	mem3_ssd1_v2_x32	chr16	common	13148	6518.41
plink	mem3_ssd1_v2_x32	chr17	common	12407	6511.55
plink	mem3_ssd1_v2_x32	chr18	common	12966	6492.09
plink	mem3_ssd1_v2_x32	chr19	common	10341	6383.22
plink	mem3_ssd1_v2_x32	chr20	common	10155	6496.86
plink	mem3_ssd1_v2_x32	chr21	common	6341	6467.9
plink	mem3_ssd1_v2_x32	chr22	common	6403	6461.66
plink	mem3_ssd1_v2_x32	chr1	all	44841	4115.54
plink	mem3_ssd1_v2_x32	chr11	all	31066	4062.27
plink	mem3_ssd1_v2_x32	chr21	all	7976	3862.76
plink_qtr	mem3_ssd1_v2_x32	chr1	common	824.75	5012.99
plink_qtr	mem3_ssd1_v2_x32	chr2	common	884.52	5079.59
plink_qtr	mem3_ssd1_v2_x32	chr3	common	756.34	5022.68
plink_qtr	mem3_ssd1_v2_x32	chr4	common	783.96	5029.42
plink_qtr	mem3_ssd1_v2_x32	chr5	common	687.38	4975.32
plink_qtr	mem3_ssd1_v2_x32	chr6	common	702.09	5001.78
plink_qtr	mem3_ssd1_v2_x32	chr7	common	628.98	5001.22
plink_qtr	mem3_ssd1_v2_x32	chr8	common	577.35	5087.27
plink_qtr	mem3_ssd1_v2_x32	chr9	common	477.87	4972.7
plink_qtr	mem3_ssd1_v2_x32	chr10	common	546.94	5024.16
plink_qtr	mem3_ssd1_v2_x32	chr11	common	547.79	5058.56
plink_qtr	mem3_ssd1_v2_x32	chr12	common	523.51	4947.9
plink_qtr	mem3_ssd1_v2_x32	chr13	common	420.21	4939.64
plink_qtr	mem3_ssd1_v2_x32	chr14	common	382.26	4909.02
plink_qtr	mem3_ssd1_v2_x32	chr15	common	328.43	4958.32
plink_qtr	mem3_ssd1_v2_x32	chr16	common	342.41	4919.84
plink_qtr	mem3_ssd1_v2_x32	chr17	common	307.98	4912.51
plink_qtr	mem3_ssd1_v2_x32	chr18	common	335.06	4893.57
plink_qtr	mem3_ssd1_v2_x32	chr19	common	268.98	4783.82
plink_qtr	mem3_ssd1_v2_x32	chr20	common	260.99	4898.04
plink_qtr	mem3_ssd1_v2_x32	chr21	common	184.14	4867.02
plink_qtr	mem3_ssd1_v2_x32	chr22	common	183.55	4862.18
plink_qtr	mem3_ssd1_v2_x32	chr1	all	1141.04	2538.41
plink_qtr	mem3_ssd1_v2_x32	chr11	all	738.42	2482.52
plink_qtr	mem3_ssd1_v2_x32	chr21	all	217.51	2280.59
kodama-gwas	mem3_ssd1_v2_x32	chr1-22	common	98.29	10590.7
kodama-gwas-rv	mem3_ssd1_v2_x32	chr1-11-21	all	601.69	161161

### Sheet: ST11
trait	missingness	n_variants	kodama-gwas-rv_chr11_beta	kodama-gwas-rv_chr11_se	kodama-gwas-rv_chr11_z	kodama-gwas_chr1-22_beta	kodama-gwas_chr1-22_se	kodama-gwas_chr1-22_z
p30240	0.0462356	8871279	0.999183	0.998672	0.999371	0.999361	0.99995	0.999538
p100012	0.553116	8843913	0.999108	0.997803	0.998267	0.998449	0.999249	0.999303
p23407	0.434413	8856746	0.998727	0.997682	0.998302	0.998819	0.999732	0.9993
p23465	0.434498	8856744	0.999156	0.99808	0.998303	0.999133	0.999732	0.999387
p23478	0.447744	8855960	0.999178	0.997982	0.99831	0.999164	0.999715	0.999502
p23466	0.434463	8856745	0.999201	0.998039	0.998303	0.999153	0.999732	0.999409
p21001	0.00388173	8872005	0.999378	0.99908	0.999621	0.999545	0.999969	0.99967
p30630	0.126146	8869437	0.999123	0.998328	0.998927	0.999448	0.999963	0.999594
p23409	0.434413	8856746	0.998963	0.997755	0.998302	0.999011	0.999732	0.999388
p23405	0.434413	8856746	0.998762	0.997516	0.998302	0.999115	0.999732	0.999395
p20016	0.509397	8852452	0.999146	0.998181	0.998564	0.999128	0.999787	0.999456
p30730	0.0452501	8871189	0.999433	0.998957	0.999335	0.999573	0.999964	0.99968
p30850	0.13547	8869457	0.999405	0.998641	0.998963	0.999446	0.999954	0.999529
p3148	0.479138	8847618	0.998586	0.997273	0.998243	0.997648	0.997921	0.999451
p100025	0.553116	8843913	0.99874	0.997629	0.998267	0.998232	0.999249	0.999182
p23475	0.434798	8856729	0.999284	0.998108	0.998302	0.999124	0.999732	0.999382
p23473	0.434468	8856743	0.9992	0.997964	0.998302	0.999115	0.999731	0.999396
p30810	0.122615	8869444	0.999375	0.99864	0.998924	0.999448	0.999963	0.999573
p23406	0.434413	8856746	0.998909	0.997745	0.998302	0.999168	0.999732	0.99948
p26021	0.553161	8843907	0.998925	0.997601	0.998267	0.998329	0.999247	0.999154
p104920	0.553161	8843907	0.998427	0.997199	0.998267	0.99863	0.999247	0.999403
p100015	0.553116	8843913	0.998796	0.997604	0.998267	0.998419	0.999249	0.999288
p23469	0.435104	8856685	0.999191	0.997793	0.998301	0.999183	0.999732	0.999463
p30870	0.0455603	8871190	0.999275	0.998711	0.999338	0.999418	0.999964	0.999577
p23479	0.434488	8856743	0.999088	0.997819	0.998303	0.999076	0.999732	0.999364
p30650	0.0479663	8871115	0.999397	0.998843	0.999302	0.999524	0.999963	0.999643
p30110	0.0278924	8871590	0.99938	0.998975	0.999479	0.999458	0.999962	0.999633
p30640	0.049472	8871037	0.999238	0.998657	0.999284	0.999446	0.999962	0.999549
p30160	0.029243	8871565	0.999519	0.999134	0.999466	0.999534	0.999961	0.999582
p30720	0.0447449	8871237	0.999394	0.998943	0.999341	0.999573	0.999964	0.999689
p1727	0.00108048	8871954	0.999187	0.998903	0.999599	0.999184	0.999972	0.999448
p23460	0.434623	8856742	0.998888	0.997544	0.998303	0.999008	0.999733	0.999349
p23468	0.434693	8856728	0.999178	0.997904	0.998304	0.999154	0.999732	0.99943
p23461	0.436274	8856666	0.999207	0.997885	0.998309	0.999191	0.999726	0.999456
p23439	0.434413	8856746	0.998806	0.997573	0.998302	0.999116	0.999732	0.999416
p20116	0.00105047	8871954	0.999433	0.998998	0.999599	0.999483	0.999972	0.999542
p30050	0.0275873	8871596	0.999312	0.998892	0.99948	0.999452	0.999962	0.999629
p23467	0.434839	8856734	0.999186	0.997968	0.998304	0.999121	0.999733	0.999388
p48	0.00215596	8872078	0.999415	0.999134	0.999642	0.99953	0.999971	0.999638
p1717	0.00108048	8871954	0.998935	0.998712	0.999599	0.999136	0.999972	0.999382
p1269	0.065149	8870220	0.999411	0.998778	0.999186	0.999441	0.999956	0.99948
p30750	0.0461605	8871122	0.999231	0.998766	0.99933	0.999418	0.999857	0.999653
p1737	0.00108048	8871954	0.999469	0.999163	0.999599	0.999476	0.999972	0.999523
p30600	0.120879	8869493	0.999067	0.998138	0.998933	0.999434	0.999963	0.999532
p30890	0.0875239	8869086	0.999348	0.998547	0.998956	0.999366	0.999959	0.999479
p30270	0.0466608	8871271	0.999256	0.998742	0.999366	0.999417	0.99995	0.999579
p30140	0.029243	8871565	0.999402	0.998951	0.999466	0.999525	0.999961	0.999664
p30880	0.0458854	8871193	0.999205	0.998336	0.999159	0.999506	0.999964	0.999669
p30150	0.029243	8871565	0.999353	0.998867	0.999466	0.999479	0.999961	0.999626
p30610	0.0447549	8871215	0.999394	0.998888	0.999339	0.999474	0.999964	0.999627
p30740	0.121999	8869414	0.999367	0.998517	0.998929	0.999463	0.999963	0.999531
p23410	0.434413	8856746	0.998794	0.997703	0.998302	0.998882	0.999732	0.99932
p30700	0.0452751	8871228	0.999359	0.998908	0.999341	0.99942	0.999964	0.999603
p30000	0.0275873	8871596	0.999359	0.998963	0.99948	0.999524	0.999962	0.999672
p23470	0.435439	8856682	0.999233	0.997883	0.998305	0.999126	0.999731	0.999406
p2754	0.626819	8843148	0.99897	0.998095	0.998668	0.999145	0.99986	0.999432
p23474	0.443873	8856373	0.999266	0.998055	0.998327	0.999189	0.999737	0.999404
p30080	0.0275873	8871596	0.999442	0.998943	0.99948	0.99958	0.999962	0.9997
p49	0.00227601	8872078	0.999449	0.999156	0.999642	0.999556	0.999971	0.999666
p30070	0.0275873	8871596	0.999414	0.998958	0.99948	0.999523	0.999962	0.999653
p30660	0.186868	8866768	0.999172	0.998143	0.998493	0.999214	0.999919	0.999231
p4194	0.507916	8856364	0.999188	0.998319	0.998732	0.99865	0.999252	0.99933
p21002	0.00329146	8872057	0.999465	0.999153	0.999636	0.999593	0.99997	0.999704
p2443	0.00106047	8871954	0.999453	0.999093	0.999599	0.999438	0.999972	0.999498
p23408	0.434413	8856746	0.998738	0.997699	0.998302	0.998826	0.999732	0.999303
p30170	0.0295782	8871559	0.999362	0.998937	0.999465	0.999363	0.999961	0.999397
p23477	0.434418	8856746	0.999203	0.997892	0.998302	0.999142	0.999732	0.99937
p30010	0.0275823	8871596	0.999432	0.998961	0.99948	0.999572	0.999962	0.999688
p26018	0.553161	8843907	0.999051	0.99762	0.998267	0.998524	0.999247	0.999357
p2395	0.550905	8853072	0.999376	0.998363	0.998787	0.999328	0.999794	0.999582
p3761	0.756141	8827414	0.998587	0.998245	0.998821	0.999123	0.999726	0.999353
p50	0.00289129	8872026	0.999379	0.999002	0.999626	0.999647	0.99997	0.999774
p30620	0.0451251	8871154	0.999215	0.998776	0.999313	0.999452	0.999964	0.999577
p20015	0.00285627	8872028	0.999347	0.999114	0.999626	0.999494	0.999969	0.999697
p30120	0.029243	8871565	0.999271	0.998864	0.999466	0.999518	0.999961	0.999652
p20191	0.56091	8837192	0.999103	0.997899	0.998015	0.996615	0.996624	0.999284
p23400	0.434413	8856746	0.998607	0.997376	0.998302	0.999112	0.999732	0.999405
p23412	0.434413	8856746	0.998812	0.997691	0.998302	0.998957	0.999732	0.999355
p30130	0.029243	8871565	0.999421	0.999049	0.999466	0.99952	0.999961	0.999654
p30840	0.0484466	8871130	0.999328	0.998841	0.999324	0.999511	0.999963	0.998709
p30280	0.0466658	8871271	0.999357	0.998851	0.999366	0.999425	0.99995	0.999551
p23104	0.0159821	8871729	0.999418	0.999077	0.999547	0.999565	0.999969	0.999674
p100021	0.553116	8843913	0.999088	0.997775	0.998267	0.998458	0.999249	0.999254
p30670	0.0454102	8871214	0.999428	0.998886	0.999337	0.9995	0.999964	0.999595
p23099	0.0164723	8871725	0.999389	0.999107	0.999546	0.999518	0.999969	0.999645
p26052	0.553161	8843907	0.999113	0.997705	0.998267	0.998557	0.999247	0.999377
p23098	0.0159821	8871729	0.999509	0.999145	0.999547	0.999601	0.999969	0.999705
p23434	0.434859	8856694	0.998724	0.997483	0.998302	0.9991	0.999732	0.999427
p30290	0.0466608	8871271	0.9993	0.998788	0.999366	0.999439	0.99995	0.999603

### Sheet: ST12
method	n_vectors	chrom	load_time	matmat_type	matmat_time	max_memory
linarg	1	1	34.7168	right	6.14091	2178.47
linarg	1	11	20.7716	right	3.63833	2281.23
linarg	1	21	6.75956	right	1.03566	2146.57
linarg	2	1	35.4079	right	31.4621	2149.24
linarg	2	11	23.0219	right	18.3024	2231.31
linarg	2	21	6.54605	right	5.81515	2101.61
linarg	10	1	34.8207	right	55.7651	2763.43
linarg	10	11	21.2369	right	34.6876	2931.32
linarg	10	21	6.44828	right	10.4939	2720.22
linarg	20	1	34.4508	right	69.6321	3544.78
linarg	20	11	20.6662	right	42.6967	3819.65
linarg	20	21	6.5428	right	12.9772	3507.45
linarg	40	1	34.4253	right	98.1508	5159.55
linarg	40	11	20.6838	right	58.7159	5653.66
linarg	40	21	6.4195	right	18.1535	5146.93
linarg	60	1	34.8631	right	134.043	6813.5
linarg	60	11	20.8219	right	78.1462	7483.37
linarg	60	21	6.54928	right	23.8212	6783.08
linarg	80	1	34.4483	right	145.269	8390.43
linarg	80	11	20.7765	right	86.5245	9314.07
linarg	80	21	6.48853	right	25.265	8418.91
linarg	100	1	33.858	right	168.148	10019.5
linarg	100	11	20.8817	right	98.2077	11173.6
linarg	100	21	6.25677	right	28.4546	10060.9
grg	1	1	13.4248	right	20.1422	12625.4
grg	1	11	8.57101	right	13.6122	8506.16
grg	1	21	2.36124	right	3.94562	2766.04
grg	2	1	13.3036	right	25.8274	13633.7
grg	2	11	8.42504	right	16.575	9101.7
grg	2	21	2.33836	right	4.84425	2929.79
grg	10	1	112.195	right	72.3678	21667.5
grg	10	11	8.49578	right	51.1363	13836.7
grg	10	21	2.35813	right	13.9463	4402.41
grg	20	1	58.2213	right	138.237	31918.4
grg	20	11	8.55242	right	98.4681	19956.2
grg	20	21	2.46238	right	26.9013	6409.43
grg	40	1	100.394	right	265.089	52322.1
grg	40	11	8.69562	right	184.253	32104.3
grg	40	21	2.44085	right	50.3801	10308.5
grg	60	1	91.2349	right	371.026	72721.6
grg	60	11	8.67184	right	254.231	44248
grg	60	21	2.41235	right	68.0479	14258.2
grg	80	1	20.8969	right	502.324	93081.9
grg	80	11	8.81912	right	324.95	56356.1
grg	80	21	2.46634	right	88.025	18183.3
grg	100	1	24.6898	right	563.811	113477
grg	100	11	8.62087	right	349.354	68497.2
grg	100	21	2.81782	right	93.3555	22113.3
scipy	1	1	1090.63	right	247.025	8159.2
scipy	1	11	707.896	right	172.994	10233.6
scipy	1	21	205.229	right	56.9717	7841.6
scipy	2	1	1106.45	right	391.344	8142.32
scipy	2	11	718.588	right	258.674	10216.5
scipy	2	21	199.131	right	72.5849	7812.59
scipy	10	1	1206.64	right	854.901	8070.96
scipy	10	11	698.828	right	536.514	10142.2
scipy	10	21	196.791	right	155.898	7774.5
scipy	20	1	1082.14	right	1807.82	8257.14
scipy	20	11	706.191	right	1192.87	10331.4
scipy	20	21	197.12	right	338.654	7964.48
scipy	40	1	1085.29	right	3525.89	8506.93
scipy	40	11	702.146	right	2294.76	10580.5
scipy	40	21	195.839	right	645.654	8214.3
scipy	60	1	1082.25	right	5128.18	8726.84
scipy	60	11	701.923	right	3341.74	10803.6
scipy	60	21	196.749	right	945.355	8437.56
scipy	80	1	1085.05	right	6333.55	8957.06
scipy	80	11	692.195	right	3795.51	11034.9
scipy	80	21	198.66	right	1074.14	8668.62
scipy	100	1	1077.39	right	7043.98	9184.96
scipy	100	11	680.237	right	4488.7	11263.7
scipy	100	21	190.78	right	1264.58	8891.61
linarg	1	1	34.5622	left	7.04218	2256.54
linarg	1	11	20.9823	left	4.12868	2369.41
linarg	1	21	6.38109	left	1.2378	2222.25
grg	1	1	13.7412	left	21.284	13026.4
grg	1	11	8.78499	left	14.1149	8756.2
grg	1	21	2.46921	left	4.49734	2831.09
scipy	1	1	1093.45	left	262.128	8159.58
scipy	1	11	692.522	left	181.01	10234
scipy	1	21	201.544	left	60.6714	7840.93
xsi	1	1		right	238.575	4079.92
xsi	1	11		right	1253.71	3967.59
xsi	1	21		right	343.433	1142.25
